# Stress-induced dysfunction of neurovascular astrocytes contributes to sex-specific behavioral deficits

**DOI:** 10.1101/2024.05.14.594147

**Authors:** Justin L. Bollinger, Shobha Johnsamuel, Lauren L. Vollmer, Alexander M. Kuhn, Eric S. Wohleb

## Abstract

Astrocytes form an integral component of the neurovascular unit, ensheathing brain blood vessels with projections high in aquaporin-4 (AQP4) expression. These AQP4-rich projections facilitate interaction between the vascular endothelium, astrocytes, and neurons, and help stabilize vascular morphology. Studies using preclinical models of psychological stress and post-mortem tissue from patients with major depressive disorder (MDD) have reported reductions in AQP4, loss of astrocytic structures, and vascular impairment in the prefrontal cortex (PFC). Though compelling, the role of AQP4 in mediating stress-induced alterations in blood vessel function and behavior remains unclear. Here, we address this, alongside potential sex differences in chronic unpredictable stress (CUS) effects on astrocyte phenotype, blood-brain barrier integrity, and behavior. CUS led to pronounced shifts in stress-coping behavior and working memory deficits in male –but not female– mice. Following behavioral testing, astrocytes from the frontal cortex were isolated for gene expression analyses. We found that CUS increased various transcripts associated with blood vessel maintenance in astrocytes from males, but either had no effect on-or decreased-these genes in females. Furthermore, CUS caused a reduction in vascular-localized AQP4 and elevated extravasation of a small molecule fluorescent reporter (Dextran) in the PFC in males but not females. Studies showed that knockdown of AQP4 in the PFC in males is sufficient to disrupt astrocyte phenotype and increase behavioral susceptibility to a sub-chronic stressor. Collectively, these findings provide initial evidence that sex-specific alterations in astrocyte phenotype and neurovascular integrity in the PFC contribute to behavioral and cognitive consequences following chronic stress.
