## Supplemental Tables 1-4 for "Stress-induced dysfunction of neurovascular astrocytes contributes to sex-specific behavioral deficits"

### Sheet: Table_S1
Table S1: Primer sequences.
Gene	Accession Number	F	R
Gfap	NM_001131020.1	ACCCTGGCTCGTGTGGATTTGG	TCCCGGAGTTCTCGAACTTCCTCC
Vim	NM_011701.4	GCGGCTGCGAGAGAAATTGCAG	CCGTTCAAGGTCAAGACGTGCC
S100b	NM_009115.3	AGTTCATGGCCTTCGTCGCC	TCGAGCCCATGAGCCTTTGC
Lamp1	NM_001317353.1	GGTAACAACGGAACCTGCCT	TGGCATTCATCCCAAACTGC
Mertk	NM_001420413.1	CAGGGCCTTTACCAGGGAGA	TGTGTGCTGGATGTGATCTTC
Megf10	NM_001001979.2	ATCTGTAAGGCAGGCTGGCAC	TTGCAGGCACCGCCATTGAG
Vegf	NM_001025250.3	ACCTCCACCATGCCAAGTGGTC	ACGGCAGTAGCTTCGCTGGTAG
Fgf2	NM_008006.2	GGCTGCTGGCTTCTAAGTGTG	CTGCCCAGTTCGTTTCAGTGCC
Aqp4	NM_009700.3	AGCTGTGATTCCAAACGAACTG	CATGATAACTGCGGGTCCAA
Angp1	NM_009640.4	ATTTGTAAGCCGATCCGCCGC	TCCAAGCCAAGCTGGAAGCAGG
Agt	NM_007428.4	AGGTTGGCGCTGAAGGATACAC	AGGCTGACCCAGGTCAAGATGC
Tbp	NM_013684.3	CAGATGTGCGTCAGGCGTTC	CCATGAAATAGTGATGCTGGGCAC
Gapdh	NM_001289726.1	AGGTCGGTGTGAACGGATTTG	GGGGTCGTTGATGGCAACA

### Sheet: Table_S2
Table S2: Number of animals analyzed per group.
Figure 1. Chronic unpredictable stress (14-days) induces sex-specific patterns of cognitive and behavioral dysfunction.
Group:	Male		Female
	CON	CUS	CON	CUS
FST (immobility, s)	-	20	-	20
OFT (movement, m)	16	16	19	20
OFT (center time, s)	16	15	19	20
TOR (exploration, s)	20	20	19	20
TOR (disc. index)	20	20	19	20
TMz (exploration, s)	20	20	19	20
TMz (alternations, #)	20	20	19	20
TMz (spontaneous alt.)	20	20	19	20
Figure 2. Chronic unpredictable stress (14-days) differentially alters the molecular phenotype of astrocytes in the prefrontal cortex in males and females.
Group:	Male		Female
	CON	CUS	CON	CUS
Gfap (fold change)	11	12	8	8
Vim (fold change)	11	12	8	8
S100b (fold change)	11	12	8	8
Lamp1 (fold change)	11	12	8	8
Mertk (fold change)	11	12	8	8
Megf10 (fold change)	10	10	7	8
Vegf (fold change)	11	11	8	8
Fgf2 (fold change)	10	11	8	8
Aqp4 (fold change)	11	11	8	8
Angp1 (fold change)	10	12	8	8
Agt (fold change)	11	11	7	8
Figure 3. Chronic stress (14-days) leads to astrocyte atrophy and vascular-associated aquaporin-4 loss in the prefrontal cortex in male, but not female, mice.
Group:	Male		Female
	CON	CUS	CON	CUS
ALDH1L1+ cells/mm2	8	8	7	8
GFAP area (um2) x 10^3	8	8	7	8
Vessel associated GFAP area (um2) x 10^3	6	7	7	7
AQP4 / vessel area	7	7	7	7
Vessel area (um2) x 10^3	7	8	7	7
Dextran extravasation (# sites/image)	7	8	7	7
Dextran extravasation (mean fluorescence)	7	8	7	7
Figure 4. Knockdown of aquaporin-4 in the prefrontal cortex shifts astrocyte phenotype and induces behavioral susceptibility to a sub-chronic stressor (7-days).
Group:	SCR		Aqp4 KD
	CON	sCUS	CON	sCUS
Whole region Aqp4 mRNA (fold change)	4	-	4	-
OFT (movement, m)	15	11	16	11
OFT (center time, s)	15	11	16	11
TOR (exploration, s)	15	15	16	13
TOR (disc. index)	15	15	16	13
TMz (exploration, s)	15	15	16	14
TMz (alternations, #)	15	15	16	11
TMz (spontaneous alt.)	15	15	16	11
Gfap (fold change)	7	7	8	7
Vim (fold change)	7	7	8	7
S100b (fold change)	7	7	8	7
Lamp1 (fold change)	7	7	8	7
Mertk (fold change)	7	7	8	7
Megf10 (fold change)	7	7	8	7
Vegf (fold change)	7	7	8	7
Fgf2 (fold change)	7	7	8	7
Aqp4 (fold change)	7	7	8	7
Angp1 (fold change)	7	7	8	7
Agt (fold change)	7	7	8	7
Figure 5. Astrocytes dynamically respond to sub-chronic stress, knockdown of aquaporin-4 leads to astrocyte dystrophy in the prefrontal cortex.
Group:	SCR		Aqp4 KD
	CON	CUS	CON	CUS
ALDH1L1+ cells/mm2	7	8	8	7
GFAP area (um2) x 10^3	7	8	8	7
Vessel associated GFAP area (um2) x 10^3	5	8	8	7
AQP4 area (um2) x 10^3	7	8	8	7
AQP4 / vessel area	6	7	8	7
Vessel area (um2) x 10^3	6	8	8	7
Supplementary Figure 1. Chronic stress reduces animal weight gain.
Group:	Male		Female
	CON	CUS	CON	CUS
Weight change (%, 14 days)	20	20	19	20
Group:	SCR		Aqp4 KD
	CON	CUS	CON	CUS
Weight change (%, 7 days)	15	15	16	14
Supplementary Figure 2. Loss of astrocytic structures is associated with diminished aquaporin-4 blood vessel coverage in the prefrontal cortex and working memory impairment in male mice.
Group:	Male		Female
	CON	CUS	CON	CUS
AQP4 area (um2) x 10^3	8	7	7	8
Supplementary Figure 3. Analysis of astrocyte coverage and blood vessel area in the somatosensory cortex.
Group:	Male		Female
	CON	CUS	CON	CUS
GFAP area (um2) x 10^3	8	8	7	8
AQP4 area (um2) x 10^3	8	7	7	8
AQP4 / vessel area	7	7	7	7
Vessel area (um2) x 10^3	7	7	7	7

### Sheet: Table_S3
Table S3: Omnibus statsistics.
Figure 1. Chronic unpredictable stress (14-days) induces sex-specific patterns of cognitive and behavioral dysfunction.
Test:	Sex		Stress		Interaction
	F-statistic	p-value	F-statistic	p-value	F-statistic	p-value
FST (immobility, s)	F (1, 38) = 1.126	P=0.2953	F (1, 38) = 12.70	P=0.0010	F (1, 38) = 0.05790	P=0.8111
OFT (movement, m)	F (1, 67) = 0.3087	P=0.5803	F (1, 67) = 0.001575	P=0.9685	F (1, 67) = 2.041	P=0.1577
OFT (center time, s)	F (1, 66) = 0.1467	P=0.7029	F (1, 66) = 3.776	P=0.0563	F (1, 66) = 3.566	P=0.0634
TOR (exploration, s)	F (1, 75) = 0.1598	P=0.6904	F (1, 75) = 0.3539	P=0.5537	F (1, 75) = 0.003410	P=0.9536
TOR (disc. index)	F (1, 75) = 1.101	P=0.2974	F (1, 75) = 23.77	P<0.0001	F (1, 75) = 3.851	P=0.0534
TMz (alternations, #)	F (1, 75) = 0.9412	P=0.3351	F (1, 75) = 2.923	P=0.0915	F (1, 75) = 4.988	P=0.0285
TMz (spontaneous alt.)	F (1, 75) = 0.07520	P=0.7847	F (1, 75) = 7.717	P=0.0069	F (1, 75) = 0.8872	P=0.3493
Test:	Arm		Stress		Interaction
	F-statistic	p-value	F-statistic	p-value	F-statistic	p-value
TMz (exploration, s) - Male	F (1, 76) = 71.58	P<0.0001	F (1, 76) = 1.721	P=0.1935	F (1, 76) = 0.1425	P=0.7068
TMz (exploration, s) - Female	F (1, 74) = 30.30	P<0.0001	F (1, 74) = 0.9554	P=0.3315	F (1, 74) = 0.1102	P=0.7408
Figure 2. Chronic unpredictable stress (14-days) differentially alters the molecular phenotype of astrocytes in the prefrontal cortex in males and females.
Test:	Sex		Stress		Interaction
	F-statistic	p-value	F-statistic	p-value	F-statistic	p-value
Gfap (fold change)	F (1, 35) = 0.4920	P=0.4877	F (1, 35) = 13.45	P=0.0008	F (1, 35) = 0.5461	P=0.4648
Vim (fold change)	F (1, 35) = 0.2981	P=0.5885	F (1, 35) = 4.805	P=0.0351	F (1, 35) = 0.6512	P=0.4251
S100b (fold change)	F (1, 35) = 12.13	P=0.0014	F (1, 35) = 8.462	P=0.0063	F (1, 35) = 1.279	P=0.2657
Lamp1 (fold change)	F (1, 35) = 3.244	P=0.0803	F (1, 35) = 4.109	P=0.0503	F (1, 35) = 0.1887	P=0.6667
Mertk (fold change)	F (1, 35) = 3.870	P=0.0571	F (1, 35) = 2.733	P=0.1072	F (1, 35) = 4.866	P=0.0341
Megf10 (fold change)	F (1, 31) = 4.213	P=0.0487	F (1, 31) = 1.771	P=0.1930	F (1, 31) = 0.01391	P=0.9069
Vegf (fold change)	F (1, 34) = 9.087	P=0.0048	F (1, 34) = 0.7017	P=0.4081	F (1, 34) = 1.197	P=0.2817
Fgf2 (fold change)	F (1, 33) = 0.8776	P=0.3557	F (1, 33) = 19.83	P<0.0001	F (1, 33) = 1.464	P=0.2348
Aqp4 (fold change)	F (1, 34) = 1.246	P=0.2721	F (1, 34) = 0.09303	P=0.7622	F (1, 34) = 11.36	P=0.0019
Angp1 (fold change)	F (1, 34) = 0.1204	P=0.7307	F (1, 34) = 0.07634	P=0.7840	F (1, 34) = 16.58	P=0.0003
Agt (fold change)	F (1, 33) = 1.404	P=0.2445	F (1, 33) = 8.272	P=0.0070	F (1, 33) = 2.685	P=0.1108
Figure 3. Chronic stress (14-days) leads to astrocyte atrophy and vascular-associated aquaporin-4 loss in the prefrontal cortex in male, but not female, mice.
Test:	Sex		Stress		Interaction
	F-statistic	p-value	F-statistic	p-value	F-statistic	p-value
ALDH1L1+ cells/mm2	F (1, 27) = 0.6340	P=0.4328	F (1, 27) = 0.1378	P=0.7133	F (1, 27) = 0.08920	P=0.7675
GFAP area (um2) x 10^3	F (1, 27) = 29.65	P<0.0001	F (1, 27) = 6.573	P=0.0162	F (1, 27) = 8.629	P=0.0067
Vessel associated GFAP area (um2) x 10^3	F (1, 23) = 27.86	P<0.0001	F (1, 23) = 9.276	P=0.0057	F (1, 23) = 5.223	P=0.0318
AQP4 / vessel area	F (1, 24) = 29.73	P<0.0001	F (1, 24) = 0.1552	P=0.6971	F (1, 24) = 27.51	P<0.0001
Vessel area (um2) x 10^3	F (1, 25) = 3.894	P=0.0596	F (1, 25) = 2.190	P=0.1514	F (1, 25) = 14.56	P=0.0008
Dextran extravasation (# sites/image)	F (1, 25) = 10.32	P=0.0036	F (1, 25) = 7.926	P=0.0094	F (1, 25) = 0.01382	P=0.9073
Dextran extravasation (mean fluorescence)	F (1, 25) = 4.283	P=0.0490	F (1, 25) = 6.035	P=0.0213	F (1, 25) = 0.1174	P=0.7347
Figure 4. Knockdown of aquaporin-4 in the prefrontal cortex shifts astrocyte phenotype and induces behavioral susceptibility to a sub-chronic stressor (7-days).
Test:	Aqp4 KD		Stress		Interaction
	F-statistic	p-value	F-statistic	p-value	F-statistic	p-value
OFT (movement, m)	F (1, 49) = 0.9162	P=0.3432	F (1, 49) = 0.002194	P=0.9628	F (1, 49) = 0.6215	P=0.4343
OFT (center time, s)	F (1, 49) = 1.084	P=0.3030	F (1, 49) = 0.2116	P=0.6476	F (1, 49) = 4.874	P=0.0320
TOR (exploration, s)	F (1, 55) = 0.001050	P=0.9743	F (1, 55) = 1.883	P=0.1756	F (1, 55) = 0.1838	P=0.6698
TOR (disc. index)	F (1, 55) = 7.134	P=0.0099	F (1, 55) = 9.830	P=0.0028	F (1, 55) = 7.634	P=0.0078
TMz (alternations, #)	F (1, 53) = 5.016	P=0.0293	F (1, 53) = 1.534	P=0.2210	F (1, 53) = 1.160	P=0.2864
TMz (spontaneous alt.)	F (1, 54) = 1.051	P=0.3098	F (1, 54) = 0.9178	P=0.3423	F (1, 54) = 4.155	P=0.0464
Gfap (fold change)	F (1, 25) = 0.1525	P=0.6995	F (1, 25) = 1.172	P=0.2894	F (1, 25) = 1.244	P=0.2754
Vim (fold change)	F (1, 25) = 1.761	P=0.1965	F (1, 25) = 0.3565	P=0.5558	F (1, 25) = 0.005418	P=0.9419
S100b (fold change)	F (1, 25) = 29.86	P<0.0001	F (1, 25) = 16.31	P=0.0004	F (1, 25) = 22.56	P<0.0001
Lamp1 (fold change)	F (1, 25) = 1.063e-005	P=0.9974	F (1, 25) = 1.965	P=0.1733	F (1, 25) = 0.2334	P=0.6332
Mertk (fold change)	F (1, 25) = 0.2023	P=0.6567	F (1, 25) = 0.5262	P=0.4749	F (1, 25) = 0.1768	P=0.6777
Megf10 (fold change)	F (1, 25) = 4.607	P=0.0417	F (1, 25) = 0.006906	P=0.9344	F (1, 25) = 6.647	P=0.0162
Vegf (fold change)	F (1, 25) = 5.222	P=0.0311	F (1, 25) = 0.3523	P=0.5581	F (1, 25) = 6.311	P=0.0188
Fgf2 (fold change)	F (1, 25) = 0.2967	P=0.5908	F (1, 25) = 0.2298	P=0.6358	F (1, 25) = 1.838	P=0.1873
Aqp4 (fold change)	F (1, 25) = 8.879	P=0.0063	F (1, 25) = 2.754	P=0.1095	F (1, 25) = 7.960	P=0.0092
Angp1 (fold change)	F (1, 25) = 0.4316	P=0.5172	F (1, 25) = 0.3918	P=0.5370	F (1, 25) = 1.463	P=0.2377
Agt (fold change)	F (1, 25) = 4.179	P=0.0516	F (1, 25) = 0.09425	P=0.7614	F (1, 25) = 2.468	P=0.1288
Test:	Aqp4 KD		Brain Region		Interaction
	F-statistic	p-value	F-statistic	p-value	F-statistic	p-value
Whole region Aqp4 mRNA (fold change)	F (1, 12) = 4.959	P=0.0459	F (1, 12) = 1.190	P=0.2968	F (1, 12) = 5.164	P=0.0423
Test:	Arm		Stress		Interaction
	F-statistic	p-value	F-statistic	p-value	F-statistic	p-value
TMz (exploration, s) - SCR	F (1, 56) = 38.83	P<0.0001	F (1, 56) = 0.4316	P=0.5139	F (1, 56) = 0.01081	P=0.9176
TMz (exploration, s) - Aqp4 KD	F (1, 56) = 27.55	P<0.0001	F (1, 56) = 2.500	P=0.1195	F (1, 56) = 0.1291	P=0.7207
Figure 5. Astrocytes dynamically respond to sub-chronic stress, knockdown of aquaporin-4 leads to astrocyte dystrophy in the prefrontal cortex.
Test:	Aqp4 KD		Stress		Interaction
	F-statistic	p-value	F-statistic	p-value	F-statistic	p-value
ALDH1L1+ cells/mm2	F (1, 26) = 16.49	P=0.0004	F (1, 26) = 0.05870	P=0.8105	F (1, 26) = 9.022	P=0.0058
GFAP area (um2) x 10^3	F (1, 26) = 6.138	P=0.0200	F (1, 26) = 16.72	P=0.0004	F (1, 26) = 29.24	P<0.0001
Vessel associated GFAP area (um2) x 10^3	F (1, 24) = 12.73	P=0.0016	F (1, 24) = 14.40	P=0.0009	F (1, 24) = 31.25	P<0.0001
AQP4 area (um2) x 10^3	F (1, 26) = 23.37	P<0.0001	F (1, 26) = 6.141	P=0.0200	F (1, 26) = 4.599	P=0.0415
AQP4 / vessel area	F (1, 24) = 42.28	P<0.0001	F (1, 24) = 8.250	P=0.0084	F (1, 24) = 3.154	P=0.0884
Vessel area (um2) x 10^3	F (1, 25) = 4.420	P=0.0458	F (1, 25) = 0.07019	P=0.7932	F (1, 25) = 2.106	P=0.1591
Supplementary Figure 1. Chronic stress reduces animal weight gain.
Test:	Sex		Stress		Interaction
	F-statistic	p-value	F-statistic	p-value	F-statistic	p-value
Weight change (%, 14 days)	F (1, 75) = 0.03938	P=0.8432	F (1, 75) = 38.19	P<0.0001	F (1, 75) = 8.418	P=0.0049
Test:	Aqp4 KD		Stress		Interaction
	F-statistic	p-value	F-statistic	p-value	F-statistic	p-value
Weight change (%, 7 days)	F (1, 56) = 0.1566	P=0.6938	F (1, 56) = 42.07	P<0.0001	F (1, 56) = 0.5268	P=0.4710
Supplementary Figure 2. Loss of astrocytic structures is associated with diminished aquaporin-4 blood vessel coverage in the prefrontal cortex and working memory impairment in male mice.
Test:	Sex		Stress		Interaction
	F-statistic	p-value	F-statistic	p-value	F-statistic	p-value
AQP4 area (um2) x 10^3	F (1, 26) = 62.31	P<0.0001	F (1, 26) = 0.02445	P=0.8770	F (1, 26) = 4.290	P=0.0484
Supplementary Figure 3. Analysis of astrocyte coverage and blood vessel area in the somatosensory cortex.
Test:	Sex		Stress		Interaction
	F-statistic	p-value	F-statistic	p-value	F-statistic	p-value
GFAP area (um2) x 10^3	F (1, 26) = 3.129	P=0.0886	F (1, 26) = 2.019	P=0.1673	F (1, 26) = 1.078	P=0.3086
AQP4 area (um2) x 10^3	F (1, 26) = 0.3121	P=0.5812	F (1, 26) = 3.053	P=0.0924	F (1, 26) = 0.02319	P=0.8801
AQP4 / vessel area	F (1, 24) = 2.451	P=0.1305	F (1, 24) = 1.383	P=0.2511	F (1, 24) = 2.222	P=0.1491
Vessel area (um2) x 10^3	F (1, 24) = 0.8871	P=0.3557	F (1, 24) = 4.044	P=0.0557	F (1, 24) = 2.694	P=0.1138

### Sheet: Table_S4
Table S4: Planned comparisons.
Figure 1. Chronic unpredictable stress (14-days) induces sex-specific patterns of cognitive and behavioral dysfunction.
Planned comparison:	Male CON vs Female CON			Male CON vs Male CUS			Male CON vs Female CUS			Female CON vs Female CUS
	Mean Diff	95% CI	p-value	Mean Diff	95% CI	p-value	Mean Diff	95% CI	p-value	Mean Diff	95% CI	p-value
OFT (movement, m)	-	-	-	-	-	-	-	-	-	-	-	-
OFT (center time, s)	3.163	-5.958 to 12.28	0.8313	8.049	0.4104 to 15.69	0.0365	3.278	-5.272 to 11.83	0.7734	0.115	-7.668 to 7.898	>0.9999
TOR (exploration, s)	-	-	-	-	-	-	-	-	-	-	-	-
TOR (disc. index)	0.04247	-0.1265 to 0.2114	0.9483	0.3181	0.1513 to 0.4849	<0.0001	0.178	0.01120 to 0.3448	0.0317	0.1355	-0.03345 to 0.3045	0.1653
TMz (alternations, #)	-4.184	-8.929 to 0.5604	0.1049	-5.15	-9.833 to -0.4666	0.0253	-3.5	-8.183 to 1.183	0.2203	0.6842	-4.060 to 5.429	0.9933
TMz (spontaneous alt.)	0.0255	-0.05067 to 0.1017	0.8666	0.078	0.002814 to 0.1532	0.0389	0.064	-0.01119 to 0.1392	0.1255	0.0385	-0.03767 to 0.1147	0.5925
Planned comparison:	CUS: Male d0 vs Female d0			CUS: Male d0 vs Male d11			CUS: Female d0 vs Female d11			CUS: Male d0 vs Female d11
	Mean Diff	95% CI	p-value	Mean Diff	95% CI	p-value	Mean Diff	95% CI	p-value	Mean Diff	95% CI	p-value
FST (immobility, s)	-18	-54.59 to 18.59	0.5738	-33.6	-63.51 to -3.694	0.0239	-29.35	-67.62 to 8.919	0.1802	-47.35	-106.0 to 11.28	0.1462
Planned comparison:	Male CON: Familiar vs Novel			Male CUS: Familiar vs Novel			Female CON: Familiar vs Novel			Female CUS: Familiar vs Novel
	Mean Diff	95% CI	p-value	Mean Diff	95% CI	p-value	Mean Diff	95% CI	p-value	Mean Diff	95% CI	p-value
TMz (exploration, s)	-23.45	-34.36 to -12.53	<0.0001	-25.64	-36.17 to -15.10	<0.0001	-24.11	-39.59 to -8.618	0.001	-27.2	-45.84 to -8.558	0.002
Figure 2. Chronic unpredictable stress (14-days) differentially alters the molecular phenotype of astrocytes in the prefrontal cortex in males and females.
Planned comparison:	Male CON vs Female CON			Male CON vs Male CUS			Male CON vs Female CUS			Female CON vs Female CUS
	Mean Diff	95% CI	p-value	Mean Diff	95% CI	p-value	Mean Diff	95% CI	p-value	Mean Diff	95% CI	p-value
Gfap (fold change)	-0.004034	-0.6022 to 0.5942	>0.9999	0.3145	-0.04776 to 0.6768	0.103	0.4692	0.1250 to 0.8135	0.0071	0.4733	-0.08975 to 1.036	0.104
Vim (fold change)	-0.03253	-0.4996 to 0.4345	0.9996	0.1727	-0.2469 to 0.5922	0.7419	0.3413	-0.1257 to 0.8084	0.2297	0.3739	-0.1287 to 0.8764	0.2153
S100b (fold change)	0.4152	0.07804 to 0.7523	0.0106	0.3636	0.06073 to 0.6665	0.0132	0.5752	0.2380 to 0.9123	0.0003	0.16	-0.2028 to 0.5228	0.6915
Lamp1 (fold change)	0.2178	-0.02805 to 0.4635	0.0924	0.2398	-0.1296 to 0.6091	0.3064	0.3729	-0.02850 to 0.7742	0.0727	0.1551	-0.2215 to 0.5317	0.6282
Mertk (fold change)	-0.9675	-1.940 to 0.005331	0.0513	-0.8947	-1.708 to -0.08155	0.0286	-0.8393	-1.475 to -0.2035	0.0094	0.1281	-0.8899 to 1.146	0.9926
Megf10 (fold change)	-0.52	-2.043 to 1.003	0.7219	0.3894	-0.08393 to 0.8627	0.1307	-0.194	-1.417 to 1.029	0.9783	0.326	-1.374 to 2.026	0.9656
Vegf (fold change)	-0.6224	-1.355 to 0.1100	0.0997	-0.03882	-0.4247 to 0.3470	0.9973	-0.3298	-0.9915 to 0.3319	0.4536	0.2926	-0.5652 to 1.150	0.8018
Fgf2 (fold change)	0.04567	-0.4192 to 0.5106	0.9967	-0.542	-0.9935 to -0.09055	0.0166	-0.9008	-1.819 to 0.01723	0.0545	-0.9465	-1.895 to 0.001703	0.0504
Aqp4 (fold change)	-1.135	-2.076 to -0.1942	0.0127	-0.7756	-1.639 to 0.08795	0.0928	-0.2053	-1.146 to 0.7358	0.9658	0.93	-0.08265 to 1.943	0.0824
Angp1 (fold change)	-1.643	-2.494 to -0.7924	0.0012	-1.617	-3.138 to -0.09570	0.036	-0.2318	-1.021 to 0.5573	0.8384	1.411	0.3989 to 2.424	0.0057
Agt (fold change)	-0.1391	-0.7580 to 0.4797	0.9471	-1.384	-2.688 to -0.08050	0.0357	-0.5186	-1.429 to 0.3917	0.402	-0.3795	-1.235 to 0.4756	0.5686
Figure 3. Chronic stress (14-days) leads to astrocyte atrophy and vascular-associated aquaporin-4 loss in the prefrontal cortex in male, but not female, mice.
Planned comparison:	Male CON vs Female CON			Male CON vs Male CUS			Male CON vs Female CUS			Female CON vs Female CUS
	Mean Diff	95% CI	p-value	Mean Diff	95% CI	p-value	Mean Diff	95% CI	p-value	Mean Diff	95% CI	p-value
ALDH1L1+ cells/mm2	-	-	-	-	-	-	-	-	-	-	-	-
GFAP area (um2) x 10^3	11.65	6.335 to 16.97	<0.0001	7.613	2.477 to 12.75	0.002	11.11	5.977 to 16.25	<0.0001	-0.5375	-5.853 to 4.778	0.998
Vessel associated GFAP area (um2) x 10^3	7.453	3.614 to 11.29	0.0001	5.251	1.413 to 9.089	0.0048	8.2	4.362 to 12.04	<0.0001	0.7471	-2.940 to 4.435	0.9716
AQP4 / vessel area	0.3686	0.2374 to 0.4997	<0.0001	0.1671	0.03599 to 0.2983	0.0087	0.1743	0.04313 to 0.3054	0.0061	-0.1943	-0.3254 to -0.06313	0.0022
Vessel area (um2) x 10^3	-2.943	-8.218 to 2.332	0.3189	-3.536	-6.288 to -0.7837	0.0125	5.571	-3.046 to 14.19	0.2209	8.514	0.02038 to 17.01	0.0494
Dextran extravasation (# sites/image)	-1.333	-2.993 to 0.3272	0.1543	-1.162	-2.769 to 0.4458	0.232	-2.596	-4.256 to -0.9356	0.0012	-1.263	-2.923 to 0.3972	0.1921
Dextran extravasation (mean fluorescence)	-0.72	-1.576 to 0.1362	0.111	-0.8814	-2.456 to 0.6935	0.3726	-1.887	-3.878 to 0.1034	0.0627	-1.167	-3.149 to 0.8149	0.3177
Figure 4. Knockdown of aquaporin-4 in the prefrontal cortex shifts astrocyte phenotype and induces behavioral susceptibility to a sub-chronic stressor (7-days).
Planned comparison:	SCR CON vs Aqp4 KD CON			SCR CON vs SCR sCUS			SCR CON vs Aqp4 KD sCUS			Aqp4 KD CON vs Aqp4 KD sCUS
	Mean Diff	95% CI	p-value	Mean Diff	95% CI	p-value	Mean Diff	95% CI	p-value	Mean Diff	95% CI	p-value
OFT (movement, m)	-	-	-	-	-	-	-	-	-	-	-	-
OFT (center time, s)	-10.41	-21.44 to 0.6293	0.0693	-5.598	-18.63 to 7.433	0.6402	-1.861	-9.355 to 5.633	0.9317	8.545	-3.242 to 20.33	0.2226
TOR (exploration, s)	-	-	-	-	-	-	-	-	-	-	-	-
TOR (disc. index)	-0.006362	-0.2513 to 0.2386	>0.9999	0.02573	-0.2231 to 0.2746	0.9981	0.4013	0.1430 to 0.6595	0.0008	0.4076	0.1532 to 0.6621	0.0005
TMz (alternations, #)	5.825	-0.2539 to 11.90	0.0653	4.067	-2.109 to 10.24	0.3305	6.109	-0.6051 to 12.82	0.0879	0.2841	-6.341 to 6.909	>0.9999
TMz (spontaneous alt.)	-0.03517	-0.1457 to 0.07533	0.8592	-0.104	-0.2033 to -0.004729	0.0376	0.002333	-0.1481 to 0.1527	>0.9999	0.0375	-0.1297 to 0.2047	0.9543
Gfap (fold change)	-	-	-	-	-	-	-	-	-	-	-	-
Vim (fold change)	-	-	-	-	-	-	-	-	-	-	-	-
S100b (fold change)	0.6695	0.4248 to 0.9142	<0.0001	0.576	0.3233 to 0.8287	<0.0001	0.6229	0.3701 to 0.8756	<0.0001	-0.04663	-0.2913 to 0.1981	0.9777
Lamp1 (fold change)	-	-	-	-	-	-	-	-	-	-	-	-
Mertk (fold change)	-	-	-	-	-	-	-	-	-	-	-	-
Megf10 (fold change)	0.3503	0.07351 to 0.6270	0.0091	0.1973	-0.08853 to 0.4831	0.2706	0.1653	-0.1205 to 0.4511	0.4357	-0.185	-0.4617 to 0.09178	0.2991
Vegf (fold change)	0.549	0.1218 to 0.9762	0.008	0.2196	-0.2216 to 0.6608	0.5775	0.1936	-0.2476 to 0.6348	0.6839	-0.3554	-0.7826 to 0.07177	0.132
Fgf2 (fold change)	-	-	-	-	-	-	-	-	-	-	-	-
Aqp4 (fold change)	0.6275	0.2237 to 1.031	0.0013	0.4847	0.06766 to 0.9018	0.018	0.5019	0.08480 to 0.9189	0.0138	-0.1257	-0.5295 to 0.2781	0.8802
Angp1 (fold change)	-	-	-	-	-	-	-	-	-	-	-	-
Agt (fold change)	0.5413	-0.01793 to 1.100	0.0607	0.1907	-0.3868 to 0.7682	0.856	0.2613	-0.3162 to 0.8388	0.6595	-0.28	-0.8391 to 0.2792	0.5721
Planned comparison:	SCR PFC vs Aqp4 KD PFC			SCR PFC vs SCR SSCTX			SCR PFC vs Aqp4 KD SSCTX			SCR SSCTX vs Aqp4 KD SSCTX
	Mean Diff	95% CI	p-value	Mean Diff	95% CI	p-value	Mean Diff	95% CI	p-value	Mean Diff	95% CI	p-value
Whole region Aqp4 mRNA (fold change)	0.2475	0.02001 to 0.4750	0.0312	0.065	-0.1625 to 0.2925	0.8866	0.0625	-0.1650 to 0.2900	0.8998	-0.0025	-0.2300 to 0.2250	>0.9999
Planned comparison:	SCR CON: Familiar vs Novel			SCR sCUS: Familiar vs Novel			Aqp4 KD CON: Familiar vs Novel			Aqp4 KD sCUS: Familiar vs Novel
	Mean Diff	95% CI	p-value	Mean Diff	95% CI	p-value	Mean Diff	95% CI	p-value	Mean Diff	95% CI	p-value
TMz (exploration, s)	-35.13	-56.15 to -14.12	0.0002	-33.98	-54.99 to -12.97	0.0003	-34.71	-55.06 to -14.37	0.0001	-30.26	-52.01 to -8.514	0.0025
Figure 5. Astrocytes dynamically respond to sub-chronic stress, knockdown of aquaporin-4 leads to astrocyte dystrophy in the prefrontal cortex.
Planned comparison:	SCR CON vs Aqp4 KD CON			SCR CON vs SCR sCUS			SCR CON vs Aqp4 KD sCUS			Aqp4 KD CON vs Aqp4 KD sCUS
	Mean Diff	95% CI	p-value	Mean Diff	95% CI	p-value	Mean Diff	95% CI	p-value	Mean Diff	95% CI	p-value
ALDH1L1+ cells/mm2	82.05	38.10 to 126.0	0.0001	37.7	-6.245 to 81.65	0.1149	49.98	4.587 to 95.36	0.0266	-32.07	-76.02 to 11.87	0.2249
GFAP area (um2) x 10^3	19.79	10.29 to 29.28	<0.0001	23.83	14.33 to 33.32	<0.0001	16.48	6.671 to 26.28	0.0005	-3.309	-12.80 to 6.185	0.8319
Vessel associated GFAP area (um2) x 10^3	12.61	7.119 to 18.09	<0.0001	12.92	7.433 to 18.41	<0.0001	10.14	4.499 to 15.77	0.0002	-2.471	-7.453 to 2.511	0.5786
AQP4 area (um2) x 10^3	17.07	7.815 to 26.32	0.0002	11.31	2.053 to 20.56	0.0121	17.89	8.328 to 27.44	0.0001	0.8161	-8.439 to 10.07	0.9988
AQP4 / vessel area	0.5029	0.2705 to 0.7354	<0.0001	0.2824	0.04291 to 0.5219	0.0163	0.5695	0.3301 to 0.8090	<0.0001	0.06661	-0.1562 to 0.2894	0.8936
Vessel area (um2) x 10^3	-1.745	-12.13 to 8.644	0.986	4.602	-5.787 to 14.99	0.6764	-4.927	-15.63 to 5.776	0.6453	-3.181	-13.14 to 6.775	0.8699
Supplementary Figure 1. Chronic stress reduces animal weight gain.
Planned comparison:	Male CON vs Female CON			Male CON vs Male CUS			Male CON vs Female CUS			Female CON vs Female CUS
	Mean Diff	95% CI	p-value	Mean Diff	95% CI	p-value	Mean Diff	95% CI	p-value	Mean Diff	95% CI	p-value
Weight change (%, 14 days)	3.054	-1.979 to 8.086	0.3958	10.26	6.106 to 14.41	<0.0001	6.757	2.054 to 11.46	0.0025	3.703	-0.4283 to 7.835	0.0899
Planned comparison:	SCR CON vs Aqp4 KD CON			SCR CON vs SCR sCUS			SCR CON vs Aqp4 KD sCUS			Aqp4 KD CON vs Aqp4 KD sCUS
	Mean Diff	95% CI	p-value	Mean Diff	95% CI	p-value	Mean Diff	95% CI	p-value	Mean Diff	95% CI	p-value
Weight change (%, 7 days)	1.242	-1.539 to 4.022	0.658	7.985	3.653 to 12.32	0.0002	7.62	2.985 to 12.25	0.0009	6.378	1.985 to 10.77	0.0035
Supplementary Figure 2. Loss of astrocytic structures is associated with diminished aquaporin-4 blood vessel coverage in the prefrontal cortex and working memory impairment in male mice.
Planned comparison:	Male CON vs Female CON			Male CON vs Male CUS			Male CON vs Female CUS			Female CON vs Female CUS
	Mean Diff	95% CI	p-value	Mean Diff	95% CI	p-value	Mean Diff	95% CI	p-value	Mean Diff	95% CI	p-value
AQP4 area (um2) x 10^3	12.29	7.630 to 16.96	<0.0001	2.764	-1.899 to 7.428	0.4134	9.938	5.432 to 14.44	<0.0001	-2.355	-7.019 to 2.308	0.5658
Supplementary Figure 3. Analysis of astrocyte coverage and blood vessel area in the somatosensory cortex.
Planned comparison:	Male CON vs Female CON			Male CON vs Male CUS			Male CON vs Female CUS			Female CON vs Female CUS
	Mean Diff	95% CI	p-value	Mean Diff	95% CI	p-value	Mean Diff	95% CI	p-value	Mean Diff	95% CI	p-value
GFAP area (um2) x 10^3	-	-	-	-	-	-	-	-	-	-	-	-
AQP4 area (um2) x 10^3	-	-	-	-	-	-	-	-	-	-	-	-
AQP4 / vessel area	-	-	-	-	-	-	-	-	-	-	-	-
Vessel area (um2) x 10^3	-	-	-	-	-	-	-	-	-	-	-	-
